# Comparing statistical learning methods for complex trait prediction from gene expression

**DOI:** 10.1101/2024.06.01.596951

**Authors:** Noah Klimkowski Arango, Fabio Morgante

## Abstract

Accurate prediction of complex traits is an important task in quantitative genetics that has become increasingly relevant for personalized medicine. Genotypes have traditionally been used for trait prediction using a variety of methods such as mixed models, Bayesian methods, penalized regressions, dimension reductions, and machine learning methods. Recent studies have shown that gene expression levels can produce higher prediction accuracy than genotypes. However, only a few prediction methods were used in these studies. Thus, a comprehensive assessment of methods is needed to fully evaluate the potential of gene expression as a predictor of complex trait phenotypes. Here, we used data from the *Drosophila* Genetic Reference Panel (DGRP) to compare the ability of several existing statistical learning methods to predict starvation resistance from gene expression in the two sexes separately. The methods considered differ in assumptions about the distribution of gene effect sizes – ranging from models that assume that every gene affects the trait to more sparse models – and their ability to capture gene-gene interactions. We also used functional annotation (*i*.*e*., Gene Ontology (GO)) as an external source of biological information to inform prediction models. The results show that differences in prediction accuracy between methods exist, although they are generally not large. Methods performing variable selection gave higher accuracy in females while methods assuming a more polygenic architecture performed better in males. Incorporating GO annotations further improved prediction accuracy for a few GO terms of biological significance. Biological significance extended to the genes underlying highly predictive GO terms with different genes emerging between sexes. Notably, the Insulin-like Receptor (*InR*) was prevalent across methods and sexes. Our results confirmed the potential of transcriptomic prediction and highlighted the importance of selecting appropriate methods and strategies in order to achieve accurate predictions.
