## Supplementary material for "Comparing statistical learning methods for complex trait prediction from gene expression": S1 Table

### Sheet: Standard_All
	Method	Accuracy_F	SE_F	Accuracy_M	SE_M
1	pcr	0.176976	0.0502708	0.430029	0.0386048
2	pls	0.165323	0.0573871	0.442476	0.0341813
3	rr	0.314343	0.0499868	0.455014	0.0343965
4	lasso	0.439244	0.0323668	0.354379	0.0371115
5	bayesC	0.324236	0.0501631	0.448226	0.0333412
6	varbvs	0.503362	0.0305903	0.366393	0.0378211
7	mrash	0.475376	0.0289806	0.326987	0.0482478
8	tblup	0.328704	0.0513803	0.455351	0.0345639
9	rf	0.402882	0.0437669	0.403827	0.0377872
10	nn	0.064361	0.0505995	0.142554	0.0785734

### Sheet: Standard_F
	Method	Accuracy	SE
1	pcr	0.176976	0.0502708
2	pls	0.165323	0.0573871
3	rr	0.314343	0.0499868
4	lasso	0.439244	0.0323668
5	bayesC	0.324236	0.0501631
6	varbvs	0.503362	0.0305903
7	mrash	0.475376	0.0289806
8	tblup	0.328704	0.0513803
9	rf	0.402882	0.0437669
10	nn	0.064361	0.0505995

### Sheet: Standard_M
	Method	Accuracy	SE
1	pcr	0.430029	0.0386048
2	pls	0.442476	0.0341813
3	rr	0.455014	0.0343965
4	lasso	0.354379	0.0371115
5	bayesC	0.448226	0.0333412
6	varbvs	0.366393	0.0378211
7	mrash	0.326987	0.0482478
8	tblup	0.455351	0.0345639
9	rf	0.403827	0.0377872
10	nn	0.142554	0.0785734
